# ORBIT: Orthogonal Rotation for Biological Inter-species Transfer

**DOI:** 10.64898/2026.05.04.722193

**Authors:** Paul Wissenberg, Jia Min Lee, Marek Mutwil

## Abstract

**Motivation:** Cross-species gene embeddings are central to transferring functional annotations between species. A recent method demonstrated that species-specific STRING (PPI) network embeddings can be aligned across 1322 eukaryotes with autoencoders (FedCoder), but this approach is computationally expensive, depends on careful hyperparameter selection, leaves substantial room for improvement in cross-species retrieval quality, and has not been demonstrated on coexpression networks.

**Results:** We introduce an alignment pipeline for cross-species coexpression network embeddings based on orthogonal Procrustes rotation. Species-specific Node2Vec embeddings of coexpression networks are aligned to a shared space using ortholog anchors from OrthoFinder, solved in closed form via Singular Value Decomposition (SVD). Applied to 153 plant species and 5.7 million genes, Procrustes alignment achieves four-fold higher cross-species Spearman correlation and consistently higher retrieval metrics than the SPACE autoencoder, while leaving within-species coexpression structure invariant (preservation ratio 1.000 against the unaligned baseline). The full alignment completes in under three minutes on a single CPU, and on downstream tasks, Procrustes embeddings improve within-species GO term prediction and outperform SPACE for cross-species GO transfer. Procrustes and sequence embeddings remain complementary for biological-process prediction, consistent with observations from SPACE.

**Availability:** Code for producing the embeddings is made available at https://github.com/pwissenberg/orbit.
