## Supplementary material for "ORBIT: Orthogonal Rotation for Biological Inter-species Transfer": Table S1-5

### Sheet: Table S1
p	q	num_walks	walk_length	epochs	link_prediction_AUC	AUC_std	cross_species_spearman
0.25	0.25	10	50	3	0.9669	0.0218
0.25	0.25	10	50	5	0.9648	0.0206
0.25	0.25	10	50	10	0.9667	0.0197
0.25	0.25	20	50	3	0.9672	0.019
0.25	0.25	20	50	5	0.9688	0.0186
0.25	0.25	20	50	10	0.9698	0.018
0.25	0.5	10	50	3	0.9674	0.0214
0.25	0.5	10	50	5	0.9653	0.0203
0.25	0.5	10	50	10	0.967	0.0194
0.25	0.5	20	50	3	0.9671	0.0198
0.25	0.5	20	50	5	0.9686	0.0189
0.25	0.5	20	50	10	0.9696	0.0186
0.25	1	10	50	3	0.9672	0.0222
0.25	1	10	50	5	0.9651	0.0213
0.25	1	10	50	10	0.9667	0.0203
0.25	1	20	50	3	0.9667	0.0201
0.25	1	20	50	5	0.9683	0.0192
0.25	1	20	50	10	0.9692	0.0187
0.25	2	10	50	3	0.9668	0.023
0.25	2	10	50	5	0.9648	0.0224
0.25	2	10	50	10	0.966	0.0213
0.25	2	20	50	3	0.9672	0.0208
0.25	2	20	50	5	0.9685	0.0199
0.25	2	20	50	10	0.9695	0.0191
0.3	0.3	20	50	5			0.521
0.3	0.7	10	50	10			0.5117
0.3	0.7	20	50	5			0.5212
0.3	1	20	50	5			0.5182
0.3	2	20	50	5			0.5178
0.5	0.25	10	50	3	0.967	0.0218
0.5	0.25	10	50	5	0.9649	0.0208
0.5	0.25	10	50	10	0.9668	0.0197
0.5	0.25	20	50	3	0.9662	0.019
0.5	0.25	20	50	5	0.9681	0.0182
0.5	0.25	20	50	10	0.9691	0.0178
0.5	0.5	10	50	3	0.9675	0.0217
0.5	0.5	10	50	5	0.9653	0.021
0.5	0.5	10	50	10	0.9671	0.0199
0.5	0.5	20	50	3	0.9665	0.0199
0.5	0.5	20	50	5	0.968	0.0192
0.5	0.5	20	50	10	0.9692	0.0185
0.5	1	10	50	3	0.9672	0.0219
0.5	1	10	50	5	0.965	0.0214
0.5	1	10	50	10	0.9664	0.0202
0.5	1	20	50	3	0.9667	0.0201
0.5	1	20	50	5	0.9682	0.019
0.5	1	20	50	10	0.9694	0.0183
0.5	2	10	50	3	0.9672	0.022
0.5	2	10	50	5	0.9651	0.0217
0.5	2	10	50	10	0.9662	0.0204
0.5	2	20	50	3	0.9674	0.0206
0.5	2	20	50	5	0.9687	0.0195
0.5	2	20	50	10	0.9696	0.0189
1	0.25	10	50	3	0.9674	0.0213
1	0.25	10	50	5	0.9652	0.0204
1	0.25	10	50	10	0.9672	0.0193
1	0.25	20	50	3	0.9663	0.0196
1	0.25	20	50	5	0.9681	0.0187
1	0.25	20	50	10	0.9693	0.0181
1	0.3	20	50	5			0.521
1	0.5	10	50	3	0.9675	0.0218
1	0.5	10	50	5	0.9653	0.0213
1	0.5	10	50	10	0.9668	0.0204
1	0.5	20	50	3	0.9668	0.0195
1	0.5	20	50	5	0.9686	0.0183
1	0.5	20	50	10	0.9694	0.0181
1	0.7	10	30	5			0.5198
1	0.7	10	30	10			0.5067
1	0.7	10	30	20			0.5014
1	0.7	10	50	5			0.5177
1	0.7	10	50	10			0.5145
1	0.7	10	50	20			0.5154
1	0.7	10	80	5			0.52
1	0.7	10	80	10			0.5177
1	0.7	10	80	20			0.5181
1	0.7	20	30	5			0.5153
1	0.7	20	30	10			0.5135
1	0.7	20	30	20			0.5128
1	0.7	20	50	5			0.5227
1	0.7	20	50	5			0.5215
1	0.7	20	50	10			0.5201
1	0.7	20	50	20			0.5223
1	0.7	20	80	5			0.5232
1	0.7	20	80	10			0.5235
1	0.7	20	80	20			0.5204
1	0.7	40	30	5			0.521
1	0.7	40	30	10			0.521
1	0.7	40	30	20			0.5205
1	0.7	40	50	5			0.5258
1	0.7	40	50	10			0.5249
1	0.7	40	50	20			0.5238
1	0.7	40	80	5			0.5249
1	0.7	40	80	10			0.5224
1	0.7	40	80	20			0.5251
1	1	10	50	3	0.9676	0.0217
1	1	10	50	5	0.9653	0.0213
1	1	10	50	10	0.967	0.02
1	1	20	50	3	0.967	0.0196
1	1	20	50	5	0.9683	0.0188	0.5204
1	1	20	50	10	0.9693	0.0182	0.5228
1	1	20	50	10	0.9699	0.0184	0.5228
1	1	20	50	15	0.97	0.0182
1	1	20	50	20	0.9702	0.018
1	1	20	50	30	0.9699	0.0181
1	1	30	50	10	0.9707	0.0174
1	1	30	50	15	0.9709	0.0172
1	1	30	50	20	0.9708	0.0174
1	1	30	50	30	0.9706	0.0174
1	1	40	50	10	0.9709	0.0173
1	1	40	50	15	0.9709	0.0172
1	1	40	50	20	0.9708	0.0172
1	1	40	50	30	0.9709	0.017
1	2	10	50	3	0.9679	0.022
1	2	10	50	5	0.9657	0.0219
1	2	10	50	10	0.9667	0.0207
1	2	20	50	3	0.9673	0.0203
1	2	20	50	5	0.9684	0.0195	0.5168
1	2	20	50	10	0.9695	0.0188
2	0.25	10	50	3	0.9672	0.0213
2	0.25	10	50	5	0.9651	0.0204
2	0.25	10	50	10	0.9669	0.0195
2	0.25	20	50	3	0.9671	0.0194
2	0.25	20	50	5	0.9687	0.0185
2	0.25	20	50	10	0.9698	0.0181
2	0.3	20	50	5			0.5203
2	0.5	10	50	3	0.9674	0.0215
2	0.5	10	50	5	0.9651	0.0209
2	0.5	10	50	10	0.9671	0.0193
2	0.5	20	50	3	0.967	0.0199
2	0.5	20	50	5	0.9683	0.0194
2	0.5	20	50	10	0.9693	0.019
2	0.7	20	50	5			0.5176
2	1	10	50	3	0.9679	0.0209
2	1	10	50	5	0.9655	0.0205
2	1	10	50	10	0.9671	0.0193
2	1	20	50	3	0.9673	0.0199
2	1	20	50	5	0.9686	0.0191	0.5195
2	1	20	50	10	0.9697	0.0184
2	2	10	50	3	0.9683	0.0215
2	2	10	50	5	0.9661	0.0216
2	2	10	50	10	0.9667	0.0207
2	2	20	50	3	0.9677	0.0204
2	2	20	50	5	0.9691	0.0191	0.5202
2	2	20	50	10	0.9701	0.0185

### Sheet: Table S2
species_a	species_b	n_genes_a	n_genes_b	hits_at_k_procrustes	mrr_at_k_procrustes	top_m_hits_at_k_procrustes	spearman_rho_procrustes	hits_at_k_space_v2	mrr_at_k_space_v2	top_m_hits_at_k_space_v2	spearman_rho_space_v2
ABROB	MARPO	24370	17993	0.0254	0.0045	0.0609	0.2959	0.0017	0.0001	0.006	-0.0306
ACOCA	ARATH	19183	27540	0.0158	0.0016	0.0346	0.2059	0.0031	0.0004	0.0072	-0.0332
ACTCH	ARATH	33039	27540	0.1625	0.0252	0.2389	0.5412	0.0075	0.0007	0.021	0.148
ACTDI	MARPO	65967	17993	0.0204	0.0035	0.0354	0.2543	0.0033	0.0002	0.0062	0.0096
ADILA	MARPO	29751	17993	0.0432	0.006	0.0738	0.3248	0.0041	0.0006	0.0081	-0.059
AEGTA	ORYSA	37792	42173	0.0896	0.0115	0.1595	0.4113	0.0042	0.0004	0.0138	0.0821
ALSLA	MARPO	46194	17993	0.0458	0.0068	0.0717	0.2843	0.0035	0.0003	0.0088	0.0301
AMBOP	MARPO	42926	17993	0.0518	0.0072	0.0844	0.3273	0.0038	0.0002	0.008	-0.0054
AMBTR	ARATH	25189	27540	0.048	0.0063	0.0986	0.2991	0.0052	0.0004	0.0163	0.0436
ANACO	ARATH	26885	27540	0.1301	0.0185	0.193	0.5193	0.0152	0.0016	0.0336	0.1756
ANGEV	MARPO	37197	17993	0.0688	0.0158	0.1137	0.2949	0.0052	0.0005	0.0087	-0.0358
ARAAL	ARATH	21115	27540	0.1423	0.0228	0.2099	0.4096	0.0108	0.001	0.0226	0.0513
ARAHA	ARATH	28390	27540	0.2392	0.0484	0.317	0.5119	0.0177	0.0017	0.0363	0.1898
ARALY	ARATH	30902	27540	0.2598	0.0578	0.3456	0.4943	0.0157	0.0016	0.0311	0.122
ARATH	ASPOF	27540	26335	0.153	0.0272	0.2125	0.5306	0.0173	0.0015	0.0311	0.248
ARATH	BETVU	27540	21460	0.18	0.034	0.2374	0.491	0.0214	0.0022	0.0408	0.2076
ARATH	BRAJU	27540	79019	0.2561	0.0499	0.4033	0.58	0.002	0.0002	0.0089	0.0806
ARATH	BRANA	27540	100168	0.2794	0.0565	0.4252	0.6025	0.0009	0.0001	0.0051	0.0211
ARATH	BRAOL	27540	35238	0.2708	0.0536	0.3536	0.539	0.0094	0.0009	0.0229	0.1331
ARATH	BRARA	27540	40492	0.3453	0.077	0.4529	0.632	0.0075	0.0006	0.0207	0.1551
ARATH	BUXMI	27540	28530	0.0117	0.0022	0.0343	0.2247	0.003	0.0004	0.009	-0.0254
ARATH	BUXSI	27540	25150	0.0113	0.0023	0.0333	0.1457	0.0022	0.0002	0.0092	-0.0303
ARATH	CAJCA	27540	45234	0.1696	0.0281	0.2369	0.4371	0.0068	0.0007	0.016	0.1113
ARATH	CAMSA	27540	88308	0.1761	0.0307	0.2933	0.4934	0.0006	0	0.0048	0.0444
ARATH	CAPAN	27540	35438	0.1961	0.0327	0.2659	0.4832	0.008	0.0007	0.0172	0.1186
ARATH	CAPRU	27540	27575	0.1529	0.0259	0.2209	0.4138	0.0063	0.0006	0.0173	0.0417
ARATH	CARPA	27540	26885	0.1689	0.0294	0.2281	0.4919	0.0208	0.0024	0.0403	0.1881
ARATH	CELOR	27540	23799	0.0159	0.0061	0.0388	0.149	0.0022	0.0001	0.0097	-0.0056
ARATH	CHEQU	27540	44662	0.1935	0.0333	0.284	0.4987	0.0054	0.0004	0.0191	0.1157
ARATH	CICAR	27540	27785	0.2484	0.0479	0.3214	0.556	0.0215	0.0022	0.0442	0.2868
ARATH	CITCL	27540	23959	0.1055	0.0176	0.1643	0.3694	0.0075	0.0007	0.0208	0.0974
ARATH	CITLA	27540	22249	0.1995	0.0351	0.2634	0.5271	0.027	0.0026	0.0457	0.2218
ARATH	CITMA	27540	29146	0.1651	0.0262	0.2334	0.4539	0.0084	0.0006	0.0206	0.1124
ARATH	CITSI	27540	25187	0.1687	0.0286	0.235	0.4948	0.0145	0.0014	0.0336	0.1192
ARATH	COFCA	27540	25193	0.1164	0.0191	0.1745	0.4123	0.0087	0.001	0.0219	0.0659
ARATH	CORCA	27540	23526	0.104	0.0156	0.1553	0.3571	0.0159	0.0018	0.0299	0.1114
ARATH	CUCME	27540	28490	0.2058	0.037	0.2688	0.52	0.0207	0.002	0.0347	0.173
ARATH	CUCSA	27540	21446	0.2544	0.0497	0.3249	0.5707	0.0313	0.0034	0.0509	0.2471
ARATH	CYCBI	27540	22287	0.0321	0.0106	0.0541	0.2017	0.0038	0.0003	0.0089	-0.0122
ARATH	CYRRE	27540	43486	0.0327	0.0058	0.0575	0.2183	0.0033	0.0003	0.0073	0.0313
ARATH	DAUCA	27540	35961	0.1831	0.0302	0.2618	0.5074	0.0107	0.001	0.0244	0.1645
ARATH	DIOVI	27540	39353	0.0207	0.0032	0.0479	0.2002	0.0022	0.0001	0.0058	-0.0412
ARATH	ELAGU	27540	25966	0.1366	0.0213	0.2089	0.5313	0.0125	0.0012	0.031	0.2074
ARATH	EPIPI	27540	51718	0.0477	0.0134	0.0784	0.2611	0.0068	0.0006	0.0107	0.1177
ARATH	ERYGU	27540	28038	0.1785	0.0302	0.2447	0.4517	0.0134	0.0013	0.0283	0.1396
ARATH	EUCGR	27540	36050	0.1664	0.0286	0.2353	0.4792	0.0086	0.0007	0.0196	0.0836
ARATH	FRAEX	27540	38436	0.1181	0.019	0.187	0.4538	0.0048	0.0004	0.0166	0.0903
ARATH	FRAVE	27540	33999	0.212	0.0378	0.2824	0.5032	0.0156	0.0016	0.0283	0.1867
ARATH	GLOSU	27540	27139	0.0179	0.0051	0.0354	0.1696	0.0022	0.0002	0.0079	-0.0043
ARATH	GLYMA	27540	48382	0.2073	0.0357	0.3221	0.569	0.0036	0.0003	0.013	0.0735
ARATH	GOSAR	27540	33301	0.1919	0.0326	0.2788	0.516	0.008	0.0008	0.0223	0.0669
ARATH	GOSBA	27540	74014	0.1322	0.0203	0.2265	0.4854	0.0023	0.0002	0.008	0.0796
ARATH	GOSHI	27540	75746	0.1756	0.0284	0.2941	0.5324	0.0019	0.0001	0.01	0.0191
ARATH	GOSRA	27540	36960	0.0948	0.0139	0.1569	0.3599	0.0034	0.0003	0.0141	0.0296
ARATH	GUAOF	27540	21680	0.0076	0.0007	0.0254	0.1622	0.0023	0.0003	0.0112	-0.0331
ARATH	HACVI	27540	25995	0.0188	0.0025	0.0499	0.2215	0.0025	0.0003	0.0109	-0.0135
ARATH	HALUN	27540	21167	0.0337	0.0035	0.061	0.277	0.0037	0.0003	0.0086	0.0448
ARATH	HELAN	27540	52071	0.1901	0.0313	0.275	0.4796	0.0075	0.0007	0.0186	0.0932
ARATH	HEVBR	27540	38441	0.1534	0.0254	0.2274	0.4777	0.007	0.0005	0.0179	0.0457
ARATH	HYDVE	27540	64396	0.0035	0.0004	0.0127	0.1537	0.0009	0.0001	0.0043	-0.029
ARATH	ILEVE	27540	27474	0.0271	0.0033	0.0561	0.2404	0.003	0.0003	0.0105	0.0126
ARATH	JATCU	27540	47853	0.1557	0.0263	0.2197	0.4511	0.0058	0.0005	0.0131	0.1603
ARATH	LACSA	27540	37959	0.2343	0.0451	0.3089	0.5358	0.0148	0.0018	0.0307	0.1613
ARATH	LINBE	27540	28591	0.0248	0.004	0.0533	0.1851	0.003	0.0003	0.01	-0.0171
ARATH	MALDO	27540	44981	0.1866	0.0306	0.2825	0.5124	0.0061	0.0006	0.0178	0.1222
ARATH	MANES	27540	32637	0.1771	0.0307	0.2569	0.5146	0.009	0.0008	0.0212	0.1032
ARATH	MARPO	27540	17993	0.179	0.0302	0.2147	0.495	0.0937	0.0116	0.1129	0.1903
ARATH	MEDTR	27540	49662	0.2309	0.0447	0.3036	0.4555	0.0055	0.0004	0.0121	0.043
ARATH	MUSAC	27540	34914	0.1549	0.0255	0.2379	0.5411	0.0116	0.0012	0.0299	0.2367
ARATH	NELNU	27540	41334	0.1757	0.0281	0.2461	0.5875	0.0054	0.0005	0.0126	0.1664
ARATH	NICAT	27540	32594	0.1583	0.026	0.2185	0.4611	0.01	0.001	0.024	0.1035
ARATH	NICBE	27540	57242	0.2068	0.0386	0.309	0.5402	0.0044	0.0005	0.0149	0.1514
ARATH	NICTA	27540	67212	0.1793	0.0312	0.2842	0.5225	0.0035	0.0003	0.0127	0.1094
ARATH	NUPAD	27540	30381	0.0287	0.0067	0.0566	0.1687	0.0027	0.0003	0.0079	-0.0204
ARATH	OLEEU	27540	50544	0.1515	0.023	0.231	0.4962	0.0085	0.001	0.0202	0.0895
ARATH	ORYSA	27540	42173	0.2046	0.0345	0.2769	0.531	0.0616	0.0071	0.0966	0.3162
ARATH	PHAVU	27540	27417	0.2077	0.0368	0.2819	0.5155	0.0152	0.0013	0.0308	0.1331
ARATH	PHYBR	27540	24932	0.0221	0.0029	0.0514	0.2176	0.0036	0.0004	0.0124	0.0489
ARATH	PICAB	27540	64607	0.1066	0.016	0.179	0.4447	0.025	0.0025	0.0449	0.1203
ARATH	PIPSA	27540	38928	0.0263	0.0024	0.0521	0.2452	0.0022	0.0002	0.0064	0.0104
ARATH	PISSA	27540	38096	0.175	0.0323	0.2354	0.463	0.0114	0.0011	0.0241	0.1263
ARATH	POLXX	27540	32032	0.01	0.0016	0.0281	0.1574	0.0019	0.0002	0.0086	-0.0132
ARATH	POPTR	27540	34671	0.1895	0.0311	0.2744	0.5422	0.0088	0.0009	0.027	0.1503
ARATH	PRUAV	27540	40157	0.1882	0.0329	0.2484	0.4728	0.0092	0.001	0.0188	0.132
ARATH	PRUPE	27540	26832	0.2047	0.0361	0.2762	0.5172	0.0142	0.0013	0.0299	0.1658
ARATH	RAPSA	27540	76520	0.2485	0.0503	0.3385	0.5183	0.0032	0.0003	0.0088	0.0795
ARATH	RICCO	27540	25814	0.1621	0.027	0.2204	0.4803	0.022	0.0023	0.037	0.1746
ARATH	ROSCH	27540	44933	0.1603	0.0279	0.2209	0.4179	0.0076	0.0008	0.0159	0.067
ARATH	SELMO	27540	21389	0.102	0.0184	0.1492	0.3449	0.0384	0.0046	0.055	0.101
ARATH	SESIN	27540	24822	0.2114	0.0367	0.2861	0.5384	0.0121	0.0012	0.0317	0.2325
ARATH	SMIHI	27540	25420	0.0291	0.004	0.0555	0.1901	0.006	0.0006	0.0132	0.035
ARATH	SOLLY	27540	36401	0.2432	0.0463	0.3198	0.5374	0.0202	0.0019	0.0393	0.2246
ARATH	SOLME	27540	33409	0.0693	0.0108	0.1179	0.2934	0.0057	0.0005	0.0169	0.044
ARATH	SOLPE	27540	41911	0.1601	0.0271	0.2231	0.4069	0.0118	0.0011	0.0243	0.1062
ARATH	SOLPI	27540	33885	0.177	0.03	0.2417	0.4669	0.0166	0.0017	0.0357	0.1409
ARATH	SOLTU	27540	32903	0.2345	0.044	0.3107	0.5302	0.0069	0.0007	0.0181	0.0295
ARATH	SPIOL	27540	33515	0.205	0.0379	0.2664	0.4811	0.0154	0.0013	0.0273	0.1911
ARATH	STEMA	27540	28745	0.0107	0.0027	0.0347	0.172	0.0019	0.0001	0.0084	-0.0345
ARATH	SYNXX	27540	34806	0.0193	0.0021	0.029	0.2127	0.0032	0.0003	0.0059	0.0724
ARATH	TABDI	27540	54245	0.0504	0.0068	0.0905	0.2891	0.0039	0.0002	0.0088	-0.0032
ARATH	TARHA	27540	26677	0.0942	0.0139	0.1523	0.3695	0.0074	0.0006	0.0233	0.0947
ARATH	THECA	27540	26852	0.138	0.0224	0.1961	0.4617	0.0104	0.0008	0.0299	0.1895
ARATH	TRIPR	27540	38867	0.1052	0.0173	0.1612	0.3465	0.005	0.0004	0.0125	0.0296
ARATH	VIGAN	27540	31249	0.0748	0.0112	0.1255	0.3042	0.007	0.0007	0.0201	0.0695
ARATH	VIGRA	27540	22266	0.1878	0.0322	0.2523	0.5178	0.0151	0.0012	0.0296	0.1268
ARATH	VITVI	27540	30920	0.2135	0.0378	0.2875	0.5707	0.0127	0.001	0.0266	0.1882
ARATH	ZIZJU	27540	29382	0.1959	0.0349	0.2611	0.4959	0.0122	0.0012	0.0244	0.1012
ARATH	ZOSMA	27540	21102	0.142	0.023	0.2008	0.5104	0.0231	0.0023	0.041	0.0857
BRADI	ORYSA	32393	42173	0.3254	0.08	0.4008	0.5702	0.0145	0.0016	0.033	0.1624
CENAM	ORYSA	37237	42173	0.259	0.0569	0.3418	0.5219	0.0088	0.0008	0.0183	0.1198
CIBBA	MARPO	50515	17993	0.0446	0.0059	0.0673	0.2901	0.0027	0.0002	0.0064	0.0035
CYCED	PICAB	31507	64607	0.0178	0.0024	0.045	0.3593	0.0022	0.0003	0.006	-0.0046
DAVDE	MARPO	38030	17993	0.0525	0.0066	0.0819	0.301	0.0048	0.0004	0.0082	0.0083
DICCU	MARPO	36073	17993	0.0645	0.0081	0.0947	0.3364	0.0056	0.0006	0.0114	0.0436
DIPPR	MARPO	36486	17993	0.0443	0.0061	0.079	0.3159	0.0065	0.0005	0.0104	0.0268
EQUHY	MARPO	26384	17993	0.0583	0.0085	0.0842	0.3574	0.0108	0.0014	0.0138	0.0285
ERATE	ORYSA	40666	42173	0.0653	0.0081	0.1162	0.3692	0.0018	0.0002	0.0062	-0.0078
GINBI	PICAB	40983	64607	0.1174	0.0183	0.2193	0.5552	0.0029	0.0003	0.0095	0.2632
GNEGN	PICAB	24187	64607	0.0227	0.0028	0.0547	0.2602	0.0057	0.0006	0.0139	0.0102
HORVU	ORYSA	35756	42173	0.3189	0.0731	0.4019	0.5882	0.0086	0.0008	0.0177	0.1012
LINEN	MARPO	43779	17993	0.0425	0.0057	0.0733	0.2881	0.0031	0.0003	0.0079	0.0007
LYGFL	MARPO	29718	17993	0.0522	0.006	0.0793	0.3283	0.0085	0.0008	0.0124	0.0199
MARPO	MICSP	17993	39077	0.0492	0.0126	0.0877	0.2993	0.0037	0.0003	0.0107	0.0258
MARPO	NEPBI	17993	34588	0.0494	0.0066	0.0969	0.3359	0.0025	0.0003	0.0062	-0.0021
MARPO	OPHRE	17993	37433	0.0259	0.003	0.056	0.2915	0.0029	0.0003	0.0075	-0.0242
MARPO	PALCE	17993	27347	0.0222	0.003	0.05	0.3212	0.0029	0.0002	0.0092	0.0375
MARPO	PHLPH	17993	41331	0.0196	0.003	0.0468	0.3288	0.0025	0.0003	0.0069	0.05
MARPO	PHYPA	17993	34813	0.1985	0.0389	0.2606	0.571	0.025	0.0026	0.0388	0.1858
MARPO	PLEIR	17993	33608	0.0213	0.003	0.0481	0.2656	0.0024	0.0001	0.0065	-0.0571
MARPO	PLEVA	17993	46945	0.0122	0.0014	0.0363	0.2882	0.0016	0.0001	0.005	-0.0205
MARPO	PSINU	17993	22535	0.0341	0.0114	0.0637	0.2374	0.0033	0.0004	0.0067	-0.0038
MARPO	PYRPI	17993	44158	0.0315	0.0054	0.0712	0.3616	0.0017	0.0001	0.0072	-0.0015
MARPO	SALMO	17993	37993	0.0118	0.0015	0.0251	0.2393	0.0022	0.0002	0.0051	0.0148
MARPO	STEPA	17993	45146	0.0553	0.01	0.0926	0.3422	0.005	0.0005	0.0096	0.007
MARPO	TECIN	17993	35251	0.0568	0.0089	0.0966	0.3406	0.0027	0.0002	0.0057	-0.0751
ORYRU	ORYSA	36841	42173	0.5093	0.1847	0.5651	0.5637	0.0169	0.0018	0.0276	0.1968
ORYSA	MARPO	42173	17993	0.1381	0.0207	0.1775	0.4881	0.0769	0.0086	0.0973	0.1607
ORYSA	PANHA	42173	33713	0.1641	0.0297	0.2279	0.4751	0.0096	0.001	0.0233	0.1075
ORYSA	PHYED	42173	50185	0.2257	0.0449	0.3115	0.5706	0.003	0.0003	0.0117	0.096
ORYSA	PICAB	42173	64607	0.0846	0.0112	0.1496	0.4548	0.0195	0.0017	0.0363	0.1378
ORYSA	SACSP	42173	52368	0.1311	0.0218	0.2068	0.475	0.0035	0.0005	0.0125	0.118
ORYSA	SELMO	42173	21389	0.0847	0.0132	0.1229	0.335	0.0324	0.0037	0.0478	0.104
ORYSA	SETIT	42173	34574	0.3393	0.0786	0.4218	0.5624	0.009	0.0008	0.0199	0.1296
ORYSA	SETVI	42173	29777	0.2111	0.0374	0.2849	0.5463	0.0122	0.0011	0.0266	0.1196
ORYSA	SORBI	42173	32155	0.3492	0.0868	0.4299	0.5961	0.0165	0.0015	0.0344	0.2303
ORYSA	TRIAE	42173	106773	0.2083	0.0376	0.3472	0.51	0.0007	0.0001	0.0054	0.0107
ORYSA	TRIDI	42173	61600	0.1137	0.0172	0.1996	0.4726	0.0024	0.0002	0.0097	0.0796
ORYSA	TRITU	42173	66054	0.1729	0.0281	0.2718	0.5052	0.0016	0.0001	0.0076	0.016
ORYSA	TRIUR	42173	40079	0.151	0.0261	0.2195	0.4342	0.0062	0.0004	0.0146	0.0495
ORYSA	ZEAMA	42173	39756	0.3456	0.0806	0.4275	0.6499	0.0072	0.0006	0.0179	0.1797
PICAB	MARPO	64607	17993	0.0991	0.0139	0.1449	0.4193	0.0369	0.0039	0.0488	0.0799
PICAB	PODNE	64607	19573	0.0457	0.0046	0.1003	0.2874	0.0045	0.0003	0.0137	0.0208
PICAB	PSEME	64607	48847	0.1463	0.025	0.2328	0.4024	0.0014	0.0002	0.0072	-0.0036
PICAB	SELMO	64607	21389	0.0619	0.0087	0.1106	0.2168	0.0194	0.0021	0.0319	0.0495
PICAB	TAXCA	64607	23484	0.03	0.0046	0.0837	0.2868	0.0042	0.0003	0.0137	-0.0003
SELER	SELMO	44803	21389	0.0239	0.0024	0.0464	0.208	0.0029	0.0001	0.0071	0.0078
SELMO	MARPO	21389	17993	0.0673	0.0078	0.0976	0.3533	0.0429	0.0043	0.0543	0.0525
SELMO	SELWI	21389	22755	0.0082	0.0006	0.0239	0.1661	0.0031	0.0005	0.0093	-0.0038

### Sheet: Table S3
method	stage1_seconds	stage2_seconds	total_seconds	n_species	n_success	per_species_mean_s	per_species_median_s	per_species_min_s	per_species_max_s	per_species_std_s
Procrustes (basic)	3.7727	155.733	159.506	153	153	1.0425	0.8772	0.1848	5.2053	0.7377
Procrustes + Jaccard + iter + CSLS	20.9041	696.796	717.7	153	153	4.6908	4.4726	0.1626	12.2042	1.3949
SPACE autoencoder	2440.84	84938.2	87379	153	153	571.105	554.128	169.669	1837.71	221.859

### Sheet: Table S4
method	evaluation	n_rows	f1_micro_mean	f1_micro_std	f1_macro_mean	f1_macro_std	accuracy_mean	accuracy_std	jaccard_micro_mean	jaccard_micro_std
Procrustes	cv	5	0.3689	0.0044	0.1908	0.0032	0.2341	0.0047	0.2262	0.0033
Procrustes	loso	6	0.294	0.1217	0.1107	0.1249	0.1693	0.0712	0.177	0.0789
Procrustes + ProtT5	cv	5	0.8583	0.0017	0.7375	0.0019	0.7806	0.0021	0.7518	0.0026
Procrustes + ProtT5	loso	6	0.8534	0.0368	0.7331	0.024	0.7714	0.0565	0.7457	0.0544
Jaccard	cv	5	0.4429	0.0035	0.2329	0.0039	0.3229	0.0022	0.2845	0.0029
Jaccard	loso	6	0.2896	0.0302	0.1204	0.0386	0.1776	0.022	0.1696	0.0204
Jaccard + ProtT5	cv	5	0.8586	0.0025	0.731	0.0085	0.7813	0.0019	0.7522	0.0038
Jaccard + ProtT5	loso	6	0.8389	0.0381	0.6865	0.0377	0.7514	0.0526	0.724	0.0551
SPACE-v2	cv	5	0.4585	0.0044	0.2639	0.0055	0.3351	0.0036	0.2974	0.0037
SPACE-v2	loso	6	0.2854	0.033	0.1191	0.0274	0.1792	0.0193	0.1668	0.0227
SPACE-v2 + ProtT5	cv	5	0.8574	0.0025	0.7287	0.015	0.7792	0.0013	0.7504	0.0038
SPACE-v2 + ProtT5	loso	6	0.8341	0.0346	0.6783	0.0339	0.7436	0.0467	0.7166	0.0492
Vanilla	cv	5	0.4437	0.0046	0.2311	0.0057	0.3238	0.0034	0.2851	0.0038
Vanilla	loso	6	0.297	0.035	0.1189	0.0115	0.1917	0.0311	0.1748	0.0239
Vanilla + ProtT5	cv	5	0.8576	0.0044	0.7186	0.0159	0.7802	0.0054	0.7507	0.0067
Vanilla + ProtT5	loso	6	0.8371	0.0363	0.6735	0.0276	0.748	0.0508	0.7211	0.0524
ProtT5 (alone)	cv	5	0.8654	0.0026	0.7536	0.0036	0.7908	0.0031	0.7628	0.004
ProtT5 (alone)	loso	6	0.8636	0.0415	0.7637	0.0561	0.7887	0.06	0.7619	0.0619

### Sheet: Table S5
method	fmax_MF	auprc_MF	n_terms_MF	fmax_BP	auprc_BP	n_terms_BP	fmax_CC	auprc_CC	n_terms_CC
Procrustes (N2V)	0.7797	0.5855	6	0.1441	0.137	21	0.4179	0.6001	12
Procrustes (N2V) + ProtT5	0.788	0.6677	6	0.2871	0.2463	21	0.5248	0.6791	12
Jaccard	0.7265	0.5695	6	0.1261	0.0816	21	0.3527	0.5169	12
Jaccard + ProtT5	0.7917	0.6581	6	0.2809	0.2393	21	0.5143	0.6689	12
SPACE-v2	0.7924	0.5833	6	0.1231	0.0798	21	0.3704	0.5451	12
SPACE-v2 + ProtT5	0.7876	0.6749	6	0.2721	0.2191	21	0.5234	0.6601	12
SPACE-published	0.7937	0.6099	6	0.1731	0.1651	21	0.4019	0.6268	12
SPACE-published + ProtT5	0.8011	0.6811	6	0.2498	0.2255	21	0.5017	0.7022	12
ProtT5 (alone)	0.7995	0.6578	6	0.2799	0.2382	21	0.5102	0.6638	12
Procrustes (improved)	0.7771	0.5888	6	0.1517	0.1419	21	0.4157	0.6052	12
Procrustes (improved) + ProtT5	0.7825	0.6718	6	0.2898	0.2498	21	0.5335	0.6747	12
